# Novel insights into the genome organization of *Rhizobiaceae*: identification of linear plasmids

**DOI:** 10.1101/2025.05.29.656789

**Authors:** Nemanja Kuzmanović, Ryan R. Wick, Michał Kalita, Joanna Puławska, George C. diCenzo, Michael F. Hynes, Kornelia Smalla, Doreen Babin, Torsten Thünen

## Abstract

2.

Members of the family *Rhizobiaceae* typically have multipartite genomes, that are split between two or more replicons, including the chromosome and a variable number of extrachromosomal replicons (chromids and plasmids). Nearly all *Rhizobiaceae* replicons sequenced and described to date have a circular topology, with the exception of the linear chromid found in the genomes of most *Agrobacterium* spp. In this study, genomes of five nonpathogenic *Agrobacterium* strains and one plant tumorigenic *Allorhizobium* strain were fully sequenced. Surprisingly, genome analysis revealed that these six strains each carry an 80-kbp linear plasmid. Linear plasmids were so far not identified in this bacterial family or other bacteria within the class *Alphaproteobacteria*. The ends of all six plasmids identified in this study have a hairpin structure with covalently closed ends. The plasmid sequences showed a high degree of homology, clearly indicating their common ancestry. Database searches led to the identification of additional linear plasmids in previously published *Rhizobiaceae* genome assemblies that were not previously recognized to have linear plasmids, suggesting that these replicons may be more widespread. Most likely, linear plasmids may be even more widely distributed than anticipated. Although the biological functions of the linear plasmids identified in this study remain unknown, they are associated with both nonpathogenic and plant tumorigenic *Rhizobiaceae* strains.

**Impact statement:** The family *Rhizobiaceae* includes some remarkable and important representatives, such as plant symbiotic bacteria (rhizobia) and plant pathogenic bacteria associated with neoplasia (agrobacteria). In this study, the complete genome sequences of six *Rhizobiaceae* strains were generated and their genome organizations were examined. Strikingly, our results showed that these six strains harbor a linear plasmid. Moreover, GenBank searches suggested that linear plasmids may be even more widespread in the family *Rhizobiaceae*. Linear plasmids may go undetected in genome sequencing studies if the assemblies are not specifically examined for linear plasmid. Overall, this study provides further evidence for the extraordinary genome plasticity of members of the family *Rhizobiaceae* and expands the taxonomic range in which linear plasmids have been identified. To the best of our knowledge, this is the first report of linear plasmids in the family *Rhizobiaceae* or the class *Alphaproteobacteria*.

**Data summary:** The whole-genome sequences have been deposited at DDBJ/ENA/GenBank under the accessions CP192696-CP192701 (Av2), CP000000-CP000000 (rho-7.1), CP000000-CP000000 (rho-8.1), CP000000-CP000000 (rho-11.1), CP000000-CP000000 (rho-13.3), and CP000000-CP000000 (rho-14.1), within the BioProjects PRJNA557463 and PRJNA1009994. The raw sequencing reads were deposited in the Sequence Read Archive (SRA) under the same BioProjects PRJNA557463 and PRJNA1009994: https://www.ncbi.nlm.nih.gov/bioproject/PRJNA557463 and https://www.ncbi.nlm.nih.gov/bioproject/PRJNA1009994. NCBI submission for five genome sequences is undergoing processing and accession numbers will be added when available; in https://figshare.com/s/29a9e621adc1b66d0957
