## Supplementary_tables for "Novel insights into the genome organization of *Rhizobiaceae*: identification of linear plasmids"

### Sheet: Table S1
Table S1. Summary statistics for Oxford Nanopore Technology sequencing data
	Allorhizobium sp. Av2		Agrobacterium rosae rho-7.1		Agrobacterium sp. rho-8.1		Agrobacterium rosae rho-11.1		Agrobacterium sp. rho-13.3			Agrobacterium rosae rho-14.1
	Raw reads	After quality filtering	Raw reads	After quality filtering	Raw reads	After quality filtering	Raw reads	After quality filtering	Raw reads	After quality filtering (1 Gbp)	After quality filtering (2 Gbp)	Raw reads	After quality filtering
Total bases (bp)	1522842569	952160159	1846682288	1413391327	2456618644	1685250180	1408322160	727687119	9441883502	1000023125	2000056443	1248647573	817833968
Number of reads	195708	57805	186870	72046	302675	85967	325479	52566	669544	24265	54532	190074	50944
Max read length (bp)	191178	191178	352035	215464	1186760	234316	302513	184253	201604	139023	160437	198175	198175
Min read length (bp)	1	6015	1	6381	1	6443	1	6000	15	12005	9606	1	6000
Mean read length (bp)	7781.2	16471.9	9882.2	19617.9	8116.4	19603.5	4326.9	13843.3	14102	41212.6	36676.7	6569.3	16053.6
Read N50 (bp)	10241	21422	19355	24750	15164	26146	7216	15405	30042	44920	41446	11631	19386
Mean depth of genome coverage (×)1	240.223	150.2	326.993	250.27	442.28	303.406	233.615	120.71	1639.97	173.694	347.391	208.537	136.587
1The coverage depth of a genome is calculated as the number of bases of all reads divided by the length of the genome.

### Sheet: Table S2
Table S2. Depth of coverage along replicons. Bands corresponding to linear plasmids of strains Agrobacterium sp. rho-13.3 and Allorhizobium sp. Av2 were cut from the Eckhardt-type gel, DNA was purified and sequenced using Illumina platfrom (see Materials and Methods for more detail).
Sample	Description	Depth of coverage (mean/max/min) [×]
		Agrobacterium sp. rho-13.3								Allorhizobium sp. Av2
		Chromosome	Chromid (linear)	Plasmid 1	Plasmid 2	pLin13.3	Plasmid 4	Plasmid 5		Chromosome	Chromid	Plasmid 1	Plasmid 2	Plasmid 3	pLinAv2
		3,083-kbp	1,874-kbp	438-kbp	155-kbp	81-kbp	67-kbp	61-kbp		3,860-kbp	1,292-kbp	471-kbp	355-kbp	283-kbp	79-kbp
rho-13.3_LP_I	Band corresponding to the linear plasmid of the strain rho-13.3. (Gel I)	12.2 / 57 /0	20.3 / 98 / 0	38.1 / 91 / 1	32.1 / 78 / 4	25,249 / 32,047 / 64	110.4 / 183 / 31	27.5 / 61 / 2		/	/	/	/	/	/
rho-13.3_LP	Band corresponding to the linear plasmid of the strain rho-13.3. (Gel II)	27.1 / 118 / 0	45 / 165 / 0	80.1 / 144 / 11	82.2 / 143 / 33	19,354.1 / 22,788 / 18	249.6 / 365 / 87	84.3 / 150 / 35		/	/	/	/	/	/
rho-13.3_LC	Band corresponding to the linear chromid of the strain rho-13.3. (Gel II)	39.4 / 506 / 3	800.7 / 1,168 / 0	49 / 103 / 10	12.8 / 50 / 0	233.2 / 341 / 0	10.1 / 34 / 0	2.4 / 14 / 0		/	/	/	/	/	/
Av2_LP_I	Band corresponding to the linear plasmid of the strain Av2. (Gel I)	/	/	/	/	/	/	/		5.3 / 38 / 0	6.2 / 31 / 0	9.2 / 38 / 0	14.7 / 44 / 0	6.9 / 24 / 0	20,328.3 / 25,432 / 52
Av2_LP	Band corresponding to the linear plasmid of the strain Av2. (Gel II)	/	/	/	/	/	/	/		8.7 / 40 / 0	20.6 / 61 / 0	22.1 / 58 / 1	33.8 / 77 / 6	13.5 / 49 / 0	22,541.9 / 26,664 / 49

### Sheet: Table S3
Table S3. List of genes encoded on linear plasmid of the strain rho-13.3 (pLin13.3) whose putative function could be predicted
Gene	Description	Position from	Position to	Putative function
tetR/acrR	TetR/AcrR family transcriptional regulator	1541	2161	Transcriptional regulator
parB	Partitioning protein ParB	3912	4193	Plasmid partitioning
IS3	IS3 family transposase	4734	5821	DNA transposition
brnT (TA system)	BrnT family toxin	6164	6436	Toxin-Antitoxin (TA) system; Plasmid maintenance
brnA (TA system)	BrnT family antitoxin	6402	6692	Toxin-Antitoxin (TA) system; Plasmid maintenance
lnt	Apolipoprotein N-acyltransferase	7660	9270	Involved in lipoprotein biosynthesis (transfers the acyl group to lipoproteins)
M23	M23 family metallopeptidase	9671	11221	Lysis of bacterial cell wall peptidoglycans
HTH	Helix-turn-helix domain-containing protein	14127	14681	Transcriptional regulator
icmB	DotO/IcmB type IV secretion protein	15349	18324	Type IV secretion system
icmE	DotG/IcmE/VirB10 family protein	19044	20273	Type IV secretion system
icmK	DotH/IcmK family type IV secretion protein	20286	21338	Type IV secretion system
icmL	DotI/IcmL family type IV secretion protein	21349	21996	Type IV secretion system
Zeta/BID	Zeta toxin family proteins; BID domain-containing T4SS effector	23162	24763	Type IV secretion system
mucR	MucR family transcriptional regulator	25427	25882	Transcriptional regulator
topA	Type I DNA topoisomerase	25883	27880	Relaxation of superhelical turns in DNA (probably during transcription and DNA replication)
parA	Partitioning protein ParA	31103	31807	Plasmid partitioning
vapB (TA system)	Type II toxin-antitoxin system VapB family antitoxin	32941	33186	Toxin-Antitoxin (TA) system; Plasmid maintenance
vapC (TA system)	Type II toxin-antitoxin system VapC family toxin	33183	33581	Toxin-Antitoxin (TA) system; Plasmid maintenance
parM/stbA	StbA protein	35205	36377	Control of plasmid partition and required for the accurate segregation of the plasmid
dotC	Type IV secretory system, conjugal DNA-protein transfer family protein	36931	38226	Type IV secretion system
dotB	Type IV pilus twitching motility protein PilT	38229	39446	Type IV secretion system
dotA	DotA family protein	57364	59697	Type IV secretion system
icmO	Intracellular multiplication protein IcmO	59708	62197	Type IV secretion system
HTH	Helix-turn-helix domain-containing protein	63367	63801	Transcriptional regulator
L,D-transpeptidase	L,D-transpeptidase	64750	65370	Peptidoglycan cross-linking
SDR family oxidoreductase	SDR family oxidoreductase	67517	68800	Numerous metabolic pathways
umuD	Component of DNA polymerase V, subunit D	69386	69826	Possibly involved in DNA repair
umuC	Component of DNA polymerase V, subunit C	69831	71108	Possibly involved in DNA repair
telA	Telomere resolvase (protelomerase)	71198	72505	Formation of covalently closed hairpin ends or “telomeres”; required for the replication of linear DNA molecules
hipA (TA system)	Type II toxin-antitoxin system HipA family toxin	72781	74079	Toxin-Antitoxin (TA) system; Plasmid maintenance
HTH	Helix-turn-helix domain-containing protein	74079	74471	Transcriptional regulator
HTH	Helix-turn-helix domain-containing protein	76381	76812	Transcriptional regulator
nuc	Thermonuclease family protein	78739	79161	Endonucleolytic cleavage to nucleoside 3′-phosphates and 3′-phosphooligonucleotide end-products

### Sheet: Table S4
Table S4. Replicons/contigs corresponding to the linear plasmids that are revealed by GenBank search
Strain	Species	Isolation source	Ti/Ri Plasmid	Sequencing strategy	Assembly	SRA	Contig carrying telomere resolvase and DNA topoisomerase I	Evidence for the presence of linear plasmid
T5/73	Rhizobium rhizogenes	Rose	Ri	Short-read (Illumina HiSeq 3000)	GCF_013321075.1	SRR11174028	JAAMCW010000033.1	Assembly graph: contig corresponding to the putative linear replicon was connected at both ends to the same end of another short contig
NCPPB 2655	Agrobacterium shirazense	Cucumber	Ri	Short-read (Illumina HiSeq 3000)	GCF_013317685.1	SRR11174107	JAALYP010000026	Assembly graph: contig corresponding to the putative linear replicon was connected at both ends to the same end of another short contig
AC44/96	Rhizobium sp.	Japanese pieris	NA	Short-read (Illumina MiSeq)	GCF_001692185.1	SRR3439018	LXKO01000015.1	Assembly graph: contig corresponding to the putative linear replicon was connected at both ends to the same end of another short contig
AB3	Allorhizobium vitis	Grapevine	Ti	Short-read (Illumina MiSeq)	GCF_001758305.2	SRR10586501	MAVS02000024.1	Assembly graph: contig corresponding to the putative linear replicon was connected at both ends to the same end of another short contig
CECT 9324	Rhizobium sp.	Natural mineral water	NA	Long-read (PacBio Sequel)	GCF_918741265.1	ERR7453889	CAKKMZ010000004.1	The hairpin ends identified.
EL101	Agrobacterium leguminum	Khaya senegalensis	NA	Long-read (Nanopore MinION)	GCF_037198305.1	SRR27795679	CP143887.1	The hairpin ends identified.

### Sheet: Table S5
Table S5. Pairwise average amino acid identity (AAI) comparisons between linear plasmids identified in this study
Label 1	Label 2	AAI	CDS count 1	CDS count 2	Matched count	Proteome cov.	ID param.	Cov. param.
pLin11.1	pLin11.1	100	102	102	101	0.990196	0.2	0.5
pLin11.1	EL101	39.0315	102	118	27	0.245455	0.2	0.5
pLin11.1	pLin7.1	99.9888	102	99	98	0.975124	0.2	0.5
pLin11.1	pLin8.1	99.9763	102	96	95	0.959596	0.2	0.5
pLin11.1	pLin14.1	99.9888	102	99	98	0.975124	0.2	0.5
pLin11.1	AB3	53.8485	102	90	34	0.354167	0.2	0.5
pLin11.1	pLinAv2	99.2233	102	96	86	0.868687	0.2	0.5
pLin11.1	NCPPB 2655	40.132	102	84	25	0.268817	0.2	0.5
pLin11.1	AC44/96	42.0667	102	73	27	0.308571	0.2	0.5
pLin11.1	pLin13.3	99.9888	102	100	98	0.970297	0.2	0.5
pLin11.1	T5/73	42.6143	102	78	28	0.311111	0.2	0.5
pLin11.1	CECT 9324	40.9778	102	101	27	0.26601	0.2	0.5
EL101	pLin11.1	39.0315	118	102	27	0.245455	0.2	0.5
EL101	EL101	100	118	118	118	1	0.2	0.5
EL101	pLin7.1	39.0389	118	99	27	0.248848	0.2	0.5
EL101	pLin8.1	39.1038	118	96	26	0.242991	0.2	0.5
EL101	pLin14.1	39.0389	118	99	27	0.248848	0.2	0.5
EL101	AB3	54.236	118	90	50	0.480769	0.2	0.5
EL101	pLinAv2	40.3786	118	96	28	0.261682	0.2	0.5
EL101	NCPPB 2655	54.1144	118	84	52	0.514851	0.2	0.5
EL101	AC44/96	53.768	118	73	50	0.52356	0.2	0.5
EL101	pLin13.3	39.2037	118	100	27	0.247706	0.2	0.5
EL101	T5/73	56.9241	118	78	54	0.55102	0.2	0.5
EL101	CECT 9324	54.7443	118	101	53	0.484018	0.2	0.5
pLin7.1	pLin11.1	99.9888	99	102	98	0.975124	0.2	0.5
pLin7.1	EL101	39.0389	99	118	27	0.248848	0.2	0.5
pLin7.1	pLin7.1	100	99	99	98	0.989899	0.2	0.5
pLin7.1	pLin8.1	99.5232	99	96	95	0.974359	0.2	0.5
pLin7.1	pLin14.1	100	99	99	98	0.989899	0.2	0.5
pLin7.1	AB3	53.8279	99	90	34	0.359788	0.2	0.5
pLin7.1	pLinAv2	99.2116	99	96	86	0.882051	0.2	0.5
pLin7.1	NCPPB 2655	40.104	99	84	25	0.273224	0.2	0.5
pLin7.1	AC44/96	42.0444	99	73	27	0.313953	0.2	0.5
pLin7.1	pLin13.3	100	99	100	98	0.984925	0.2	0.5
pLin7.1	T5/73	42.5929	99	78	28	0.316384	0.2	0.5
pLin7.1	CECT 9324	40.963	99	101	27	0.27	0.2	0.5
pLin8.1	pLin11.1	99.9763	96	102	95	0.959596	0.2	0.5
pLin8.1	EL101	39.1038	96	118	26	0.242991	0.2	0.5
pLin8.1	pLin7.1	99.5232	96	99	95	0.974359	0.2	0.5
pLin8.1	pLin8.1	100	96	96	95	0.989583	0.2	0.5
pLin8.1	pLin14.1	99.5232	96	99	95	0.974359	0.2	0.5
pLin8.1	AB3	54.4409	96	90	33	0.354839	0.2	0.5
pLin8.1	pLinAv2	98.7198	96	96	86	0.895833	0.2	0.5
pLin8.1	NCPPB 2655	40.3583	96	84	24	0.266667	0.2	0.5
pLin8.1	AC44/96	42.3654	96	73	26	0.307692	0.2	0.5
pLin8.1	pLin13.3	99.967	96	100	94	0.959184	0.2	0.5
pLin8.1	T5/73	42.887	96	78	27	0.310345	0.2	0.5
pLin8.1	CECT 9324	41.2058	96	101	26	0.263959	0.2	0.5
pLin14.1	pLin11.1	99.9888	99	102	98	0.975124	0.2	0.5
pLin14.1	EL101	39.0389	99	118	27	0.248848	0.2	0.5
pLin14.1	pLin7.1	100	99	99	98	0.989899	0.2	0.5
pLin14.1	pLin8.1	99.5232	99	96	95	0.974359	0.2	0.5
pLin14.1	pLin14.1	100	99	99	98	0.989899	0.2	0.5
pLin14.1	AB3	53.8279	99	90	34	0.359788	0.2	0.5
pLin14.1	pLinAv2	99.2116	99	96	86	0.882051	0.2	0.5
pLin14.1	NCPPB 2655	40.104	99	84	25	0.273224	0.2	0.5
pLin14.1	AC44/96	42.0444	99	73	27	0.313953	0.2	0.5
pLin14.1	pLin13.3	100	99	100	98	0.984925	0.2	0.5
pLin14.1	T5/73	42.5929	99	78	28	0.316384	0.2	0.5
pLin14.1	CECT 9324	40.963	99	101	27	0.27	0.2	0.5
AB3	pLin11.1	53.8485	90	102	34	0.354167	0.2	0.5
AB3	EL101	54.236	90	118	50	0.480769	0.2	0.5
AB3	pLin7.1	53.8279	90	99	34	0.359788	0.2	0.5
AB3	pLin8.1	54.4409	90	96	33	0.354839	0.2	0.5
AB3	pLin14.1	53.8279	90	99	34	0.359788	0.2	0.5
AB3	AB3	100	90	90	90	1	0.2	0.5
AB3	pLinAv2	58.5	90	96	37	0.397849	0.2	0.5
AB3	NCPPB 2655	77.4642	90	84	67	0.770115	0.2	0.5
AB3	AC44/96	91.5656	90	73	64	0.785276	0.2	0.5
AB3	pLin13.3	53.9485	90	100	34	0.357895	0.2	0.5
AB3	T5/73	79.6689	90	78	66	0.785714	0.2	0.5
AB3	CECT 9324	78.7843	90	101	67	0.701571	0.2	0.5
pLinAv2	pLin11.1	99.2233	96	102	86	0.868687	0.2	0.5
pLinAv2	EL101	40.3786	96	118	28	0.261682	0.2	0.5
pLinAv2	pLin7.1	99.2116	96	99	86	0.882051	0.2	0.5
pLinAv2	pLin8.1	98.7198	96	96	86	0.895833	0.2	0.5
pLinAv2	pLin14.1	99.2116	96	99	86	0.882051	0.2	0.5
pLinAv2	AB3	58.5	96	90	37	0.397849	0.2	0.5
pLinAv2	pLinAv2	100	96	96	95	0.989583	0.2	0.5
pLinAv2	NCPPB 2655	43.0907	96	84	27	0.3	0.2	0.5
pLinAv2	AC44/96	43.8	96	73	26	0.307692	0.2	0.5
pLinAv2	pLin13.3	99.2105	96	100	86	0.877551	0.2	0.5
pLinAv2	T5/73	47.0435	96	78	31	0.356322	0.2	0.5
pLinAv2	CECT 9324	44.4586	96	101	29	0.294416	0.2	0.5
NCPPB 2655	pLin11.1	40.132	84	102	25	0.268817	0.2	0.5
NCPPB 2655	EL101	54.1144	84	118	52	0.514851	0.2	0.5
NCPPB 2655	pLin7.1	40.104	84	99	25	0.273224	0.2	0.5
NCPPB 2655	pLin8.1	40.3583	84	96	24	0.266667	0.2	0.5
NCPPB 2655	pLin14.1	40.104	84	99	25	0.273224	0.2	0.5
NCPPB 2655	AB3	77.4642	84	90	67	0.770115	0.2	0.5
NCPPB 2655	pLinAv2	43.0907	84	96	27	0.3	0.2	0.5
NCPPB 2655	NCPPB 2655	100	84	84	84	1	0.2	0.5
NCPPB 2655	AC44/96	77.5433	84	73	60	0.764331	0.2	0.5
NCPPB 2655	pLin13.3	40.282	84	100	25	0.271739	0.2	0.5
NCPPB 2655	T5/73	84.2615	84	78	65	0.802469	0.2	0.5
NCPPB 2655	CECT 9324	82.6941	84	101	68	0.735135	0.2	0.5
AC44/96	pLin11.1	42.0667	73	102	27	0.308571	0.2	0.5
AC44/96	EL101	53.768	73	118	50	0.52356	0.2	0.5
AC44/96	pLin7.1	42.0444	73	99	27	0.313953	0.2	0.5
AC44/96	pLin8.1	42.3654	73	96	26	0.307692	0.2	0.5
AC44/96	pLin14.1	42.0444	73	99	27	0.313953	0.2	0.5
AC44/96	AB3	91.5656	73	90	64	0.785276	0.2	0.5
AC44/96	pLinAv2	43.8	73	96	26	0.307692	0.2	0.5
AC44/96	NCPPB 2655	77.5433	73	84	60	0.764331	0.2	0.5
AC44/96	AC44/96	100	73	73	73	1	0.2	0.5
AC44/96	pLin13.3	42.2019	73	100	27	0.312139	0.2	0.5
AC44/96	T5/73	79.8138	73	78	58	0.768212	0.2	0.5
AC44/96	CECT 9324	78.6271	73	101	59	0.678161	0.2	0.5
pLin13.3	pLin11.1	99.9888	100	102	98	0.970297	0.2	0.5
pLin13.3	EL101	39.2037	100	118	27	0.247706	0.2	0.5
pLin13.3	pLin7.1	100	100	99	98	0.984925	0.2	0.5
pLin13.3	pLin8.1	99.967	100	96	94	0.959184	0.2	0.5
pLin13.3	pLin14.1	100	100	99	98	0.984925	0.2	0.5
pLin13.3	AB3	53.9485	100	90	34	0.357895	0.2	0.5
pLin13.3	pLinAv2	99.2105	100	96	86	0.877551	0.2	0.5
pLin13.3	NCPPB 2655	40.282	100	84	25	0.271739	0.2	0.5
pLin13.3	AC44/96	42.2019	100	73	27	0.312139	0.2	0.5
pLin13.3	pLin13.3	100	100	100	99	0.99	0.2	0.5
pLin13.3	T5/73	42.7446	100	78	28	0.314607	0.2	0.5
pLin13.3	CECT 9324	41.1278	100	101	27	0.268657	0.2	0.5
T5/73	pLin11.1	42.6143	78	102	28	0.311111	0.2	0.5
T5/73	EL101	56.9241	78	118	54	0.55102	0.2	0.5
T5/73	pLin7.1	42.5929	78	99	28	0.316384	0.2	0.5
T5/73	pLin8.1	42.887	78	96	27	0.310345	0.2	0.5
T5/73	pLin14.1	42.5929	78	99	28	0.316384	0.2	0.5
T5/73	AB3	79.6689	78	90	66	0.785714	0.2	0.5
T5/73	pLinAv2	47.0435	78	96	31	0.356322	0.2	0.5
T5/73	NCPPB 2655	84.2615	78	84	65	0.802469	0.2	0.5
T5/73	AC44/96	79.8138	78	73	58	0.768212	0.2	0.5
T5/73	pLin13.3	42.7446	78	100	28	0.314607	0.2	0.5
T5/73	T5/73	100	78	78	78	1	0.2	0.5
T5/73	CECT 9324	86.8656	78	101	64	0.715084	0.2	0.5
CECT 9324	pLin11.1	40.9778	101	102	27	0.26601	0.2	0.5
CECT 9324	EL101	54.7443	101	118	53	0.484018	0.2	0.5
CECT 9324	pLin7.1	40.963	101	99	27	0.27	0.2	0.5
CECT 9324	pLin8.1	41.2058	101	96	26	0.263959	0.2	0.5
CECT 9324	pLin14.1	40.963	101	99	27	0.27	0.2	0.5
CECT 9324	AB3	78.7843	101	90	67	0.701571	0.2	0.5
CECT 9324	pLinAv2	44.4586	101	96	29	0.294416	0.2	0.5
CECT 9324	NCPPB 2655	82.6941	101	84	68	0.735135	0.2	0.5
CECT 9324	AC44/96	78.6271	101	73	59	0.678161	0.2	0.5
CECT 9324	pLin13.3	41.1278	101	100	27	0.268657	0.2	0.5
CECT 9324	T5/73	86.8656	101	78	64	0.715084	0.2	0.5
CECT 9324	CECT 9324	100	101	101	101	1	0.2	0.5
